# Mutations in legume genes that influence symbiosis create a complex selective landscape for rhizobial symbionts

**DOI:** 10.1101/2024.09.11.612462

**Authors:** Sohini Guha, Regina B. Bledsoe, Jeremy Sutherland, Brendan Epstein, Gwendolyn M. Fry, Vikram Venugopal, Siva Sankari, Alejandra Gil Polo, Garrett Levin, Barney Geddes, Nevin D. Young, Peter Tiffin, Liana T. Burghardt

## Abstract

In the mutualism between leguminous plants and rhizobia bacteria, rhizobia live inside root nodules, creating potential for host genes to shape the rhizobial selective environment. Many host genes that affect symbiosis have been identified; however, the extent to which these genes affect selection acting on rhizobia is unknown. In this study, we inoculated 18 *Medicago truncatula* symbiotic mutants (including mutants that alter Nodule Cysteine-Rich (NCR) peptide production, plant defense, and nodule number regulation) with a mixture of 86 *Sinorhizobium meliloti* strains. Most mutations resulted in reduced host benefits, but the effects on rhizobial benefit (i.e., relative strain fitness) varied widely, revealing widespread host-by-strain fitness interactions. Genome-wide association analyses identified variants on rhizobial replicons pSymA and pSymB as important in mediating strain fitness responses to host mutations. Whereas most top variants affected rhizobial fitness with one host mutant (limited effect variants), nine affected fitness across six or more host mutations. These pervasive variants occurred primarily on pSymA, the symbiotic replicon, and include *fixL* and some metabolic genes. In contrast to the limited effect variants, variants with pervasive positive effects on strain fitness when host genes were mutated tended to adversely affect fitness in wild-type hosts. Competition assays across *Medicago* genotypes confirmed a pervasive role for one candidate (malonyl-CoA synthase), and AlphaFold multimer modelling suggests that many rhizobial top candidates could interact with host NCR peptides. Our results reveal how host genetic variation affects rhizobial fitness, setting the stage for improving rhizobial inoculants and breeding legume hosts better adapted to multi-strain environments.
