## Supplementary material for "Mutations in legume genes that influence symbiosis create a complex selective landscape for rhizobial symbionts": Tables: Table1.xlsx

### Sheet: Sheet1
Table 1: Defining the traits examined in this study
Symbiotic Traits	Category	Interpretation
Nodules per plant	Host Investment	Indicates number of successful host attempts to form associations with rhizobia
Average area per nodule	Host Investment	Host investment in each nodule
Total nodule area per plant	Host Investment	Total plant investment in nodules (i.e. nitrogen fixation)
Total biomass per plant	Host Benefit	Proxy for total nitrogen fixed when plants are grown in nitrogen limited conditions
Root-to-shoot ratio	Host Benefit	Lower values indicate lower investment in roots. In a N limited environment we infer that nitrogen needs were met.
CFU* per nodule	Rhizobial Benefit	Rhizobia released per nodule indicates the average individual strain fitness increase from host association
CFU* per plant	Rhizobial Benefit	Rhizobia released per plant indicates the contribution of each host plant to overall rhizobial population size
Nodule strain diversity	Rhizobial Benefit	Shannon diversity index (H) calculated for the nodule pool indicates host selectivity and strength of selection
Strain relative fitness	Rhizobial Benefit	Enrichment/depletion of specific strains in nodule pools relative to other strains
*CFU= Colony Forming Units
