## Supplementary material for "Mutations in legume genes that influence symbiosis create a complex selective landscape for rhizobial symbionts": Tables: Table2.xlsx

### Sheet: Sheet1
Table 1: Candidate rhizobial genes in small linkage groups (three genes or less) associated with (P < 10-5)variation in rhizobial relative strain fitness.
Replicon	LD group	# Perturbations	Host Perturbations	Effect of alternate variant in mutants	Effect of alternate variant A17	Variants	Tagged-Genes	Genes ID's
pSymA	9034	11	dnf1,dnf5/dnf2, dnf2, dnf4, dnf7, ipd3, nad1,rdn1 sunn1, sunn4	(+)	(-)	1	1	CDO30_RS23065:SGNH/GDSL hydrolase family protein
pSymA	6978.alt*	9	dnf1, dnf1/dnf2, dnf2, dnf4, dnf7, dnf5/2, ipd3, rdn1, sunn1	(+)	none	1	1	CDO30_RS23160:NAD(P)H-binding protein
pSymA	5279	8	dnf1, dnf2, dnf7, ipd3, nad1,rdn1, sunn1	(+)	(-)	1	1	CDO30_RS21460:malonyl-CoA synthase
pSymA	7969	5	dnf1, dnf2, dnf6, nad1, sunn4	(+)	none	1	1	CDO30_RS22325:hypothetical protein
pSymA	6968	5	dnf4, dnf7,ipd3, sunn1, sunn4	(+)	none	1	1	CDO30_RS23125:SDR family oxidoreductase (pseudogene)
pSymB	10122	4	dnf1, dnf1/dnf2, dnf2, sunn1	(+)	(-)	1	1	CDO30_RS27255:hypothetical protein
pSymB	12516	3	dnf1dnf2, rdn1, sunn1	(+)	none	2	2	CDO30_RS28530:ABC transporter ATP-binding protein; CDO30_RS28525:RkpR
pSymB	10601	3	dnf7, ipd3, ltd	(+)	none	1	1	CDO30_RS28740:pepT, peptidase T
pSymA	3770	2	rdn1, sunn4	(+)	(-)	1	1	CDO30_RS18080:fixL, oxygen sensor histidine kinase FixL
pSymB	12013	2	dnf1dnf2, ipd3	(+)	none	1	1	CDO30_RS28675:hypothetical protein
pSymB	10882	1	dnf4	(+)	none	1	1	CDO30_RS30150:glycosyltransferase
pSymB	9671	1	dnf3	(+)	none	3	1	CDO30_RS27435:four-carbon acid sugar kinase family protein
pSymB	10140	1	dnf3	(+)	none	1	1	CDO30_RS27435:four-carbon acid sugar kinase family protein
pSymB	10913	1	dnf3	(+)	none	2	2	CDO30_RS27440:xanthine dehydrogenase family protein molybdopterin-binding subunit; CDO30_RS27445:xanthine dehydrogenase family protein subunit M
pSymB	10915	1	dnf3	(+)	none	42	2	CDO30_RS27440:xanthine dehydrogenase family protein molybdopterin-binding subunit; CDO30_RS27445:xanthine dehydrogenase family protein subunit M
pSymA	8294	1	dnf4	(+)	none	1	1	CDO30_RS19605:stc4, stachydrine N-demethylase reductase subunit Stc4
pSymB	8754	1	dnf5/dnf2	(+)	none	2	1	CDO30_RS32445:hypothetical protein
pSymB	9239	1	dnf5/dnf2	(+)	none	1	1	CDO30_RS32445:hypothetical protein
pSymB	10903	1	ipd3	(+)	none	1	1	CDO30_RS27310:ABC transporter ATP-binding protein
Chr	838	1	latd	(+)	none	1	1	CDO30_RS12270:glutamine synthetase family protein
pSymA	4107	1	nad1	(-)	none	1	1	CDO30_RS22005:amidase
pSymA	4386	1	nad1	(-)	none	2	2	CDO30_RS22060:Atu4866 domain-containing protein;CDO30_RS22055:class I SAM-dependent methyltransferase;
pSymB	9865	1	rdn1	(+)	none	7	3	CDO30_RS32685:four-carbon acid sugar kinase family protein; CDO30_RS32675:NAD(P)-dependent oxidoreductase; CDO30_RS32705:LacI family transcriptional regulator
pSymB	9926	1	rdn1	(+)	none	4	3	CDO30_RS31555:MASE1 domain-containing protein; CDO30_RS32090:TRAP transporter large permease; CDO30_RS32070:class I SAM-dependent methyltransferase
pSymB	9941	1	rdn1	(+)	none	1	1	CDO30_RS25485:pyridoxamine 5'-phosphate oxidase family protein
pSymB	10728	1	rdn1	(+)	none	1	1	CDO30_RS32910:LysR family transcriptional regulator
pSymB	12841	1	sunn1	(+)	none	1	1	CDO30_RS28530:ABC transporter ATP-binding protein
NOTE: 6978.alt* - tri allelic where the GWAS annotated one event.
