## Supplementary material for "Mutations in legume genes that influence symbiosis create a complex selective landscape for rhizobial symbionts": Tables: Table S2.tsv

Table S2- ANOVA results for the pairwise contrasts of response (traits) and the predictors
Response	Predictor	Sum.Sq	PctExp	Df	Fval	Pval	R.adj
Nodules per plant	Genotype	1745576.757	66.30233331	15	7.039816477	1.31E-07	0.591878408
Nodules per plant	Replicate	126772.7379	4.815215539	4	1.917253436	0.123565596	NA
Nodules per plant	Residual	760403.6371	28.88245115	46	NA	NA	NA
Nodules per plant	Type	1113513.926	42.29465773	3	14.96351445	2.50E-07	0.387587552
Nodules per plant	Replicate	80544.04018	3.059308494	4	0.81176931	0.522800735	NA
Nodules per plant	Residual	1438695.166	54.64603378	58	NA	NA	NA
Average area per nodule	Genotype	0.000779992	61.12187558	15	4.905545365	2.80E-05	0.509916446
Average area per nodule	Replicate	7.21E-05	5.65212077	4	1.701113631	0.168797983	NA
Average area per nodule	Residual	0.000424005	33.22600365	40	NA	NA	NA
Average area per nodule	Type	0.000313081	24.53375622	3	6.370511921	0.000926623	0.242608425
Average area per nodule	Replicate	0.00011119	8.713088031	4	1.69685078	0.164800817	NA
Average area per nodule	Residual	0.000851854	66.75315575	52	NA	NA	NA
Total nodulated area per plant	Genotype	47.46267787	84.65538343	15	22.56008038	6.98E-15	0.852403965
Total nodulated area per plant	Replicate	2.992849148	5.338105719	4	5.334632418	0.001539275	NA
Total nodulated area per plant	Residual	5.610225623	10.00651085	40	NA	NA	NA
Total nodulated area per plant	Type	34.12050573	60.85801781	3	32.78232051	4.90E-12	0.634902493
Total nodulated area per plant	Replicate	3.904361152	6.963896797	4	2.813425885	0.034516998	NA
Total nodulated area per plant	Residual	18.04088576	32.17808539	52	NA	NA	NA
Total biomass per plant	Genotype	15.83008664	80.09141632	18	17.65034182	6.20E-18	0.785721166
Total biomass per plant	Replicate	0.845712407	4.278833465	5	3.394650217	0.008949356	NA
Total biomass per plant	Residual	3.089223684	15.62975022	62	NA	NA	NA
Total biomass per plant	Type	4.925361783	24.91958572	3	9.030228617	3.40E-05	0.218120649
Total biomass per plant	Replicate	0.840279046	4.251343685	5	0.92434776	0.469950528	NA
Total biomass per plant	Residual	13.9993819	70.82907059	77	NA	NA	NA
Root-to-shoot ratio	Genotype	25.73434404	89.17365601	18	36.34177902	3.50E-26	0.884128452
Root-to-shoot ratio	Replicate	0.685260125	2.374536945	5	3.483782575	0.007717353	NA
Root-to-shoot ratio	Residual	2.439080329	8.451807046	62	NA	NA	NA
Root-to-shoot ratio	Type	11.33564093	39.27982558	3	17.28134488	1.13E-08	0.35599434
Root-to-shoot ratio	Replicate	0.687078568	2.380838142	5	0.628476595	0.678518528	NA
Root-to-shoot ratio	Residual	16.83596499	58.33933627	77	NA	NA	NA
CFU per nodule	Genotype	6.761652071	60.56574643	15	5.431346248	6.08E-06	0.539085878
CFU per nodule	Replicate	0.833697462	7.467628997	4	2.511275832	0.055568512	NA
CFU per nodule	Residual	3.568802598	31.96662457	43	NA	NA	NA
CFU per nodule	Type	1.478011342	13.23890363	3	3.193486772	0.030505618	0.143243646
CFU per nodule	Replicate	1.201097158	10.75851658	4	1.946376076	0.115686798	NA
CFU per nodule	Residual	8.485043631	76.00257979	55	NA	NA	NA
CFU per plant	Genotype	20.99354745	83.65232019	15	22.29903326	5.90E-16	0.839940789
CFU per plant	Replicate	1.278278731	5.093516565	4	5.091632322	0.001800694	NA
CFU per plant	Residual	2.824366492	11.25416325	45	NA	NA	NA
CFU per plant	Type	10.13122165	40.36955637	3	14.90457895	2.81E-07	0.422179449
CFU per plant	Replicate	2.049932503	8.168300786	4	2.261823542	0.073640119	NA
CFU per plant	Residual	12.91503852	51.46214284	57	NA	NA	NA
Nodule isolate diversity	Genotype	1.423052898	58.35991905	15	3.993868848	0.000274009	0.444729657
Nodule isolate diversity	Replicate	0.112704632	4.622058103	4	1.186166862	0.332470203	NA
Nodule isolate diversity	Residual	0.902650407	37.01802285	38	NA	NA	NA
Nodule isolate diversity	Type	0.555446121	22.77904826	3	5.369555213	0.002773341	0.193970637
Nodule isolate diversity	Replicate	0.158901819	6.516621636	4	1.152090266	0.343158342	NA
Nodule isolate diversity	Residual	1.724059997	70.70433011	50	NA	NA	NA
Nodule isolate fitness	Genotype	35.68024255	41.48865413	15	2.034642335	0.001	0.2251
Nodule isolate fitness	Replicate	5.894284617	6.853819322	4	1.260441371	0.056	NA
Nodule isolate fitness	Residual	44.42547283	51.65752655	38	NA	NA	NA
Nodule isolate fitness	Type	10.98853791	12.77736966	3	2.666621483	0.001	0.0896
Nodule isolate fitness	Replicate	6.331936465	7.362716819	4	1.152442523	0.133	NA
Nodule isolate fitness	Residual	68.67952563	79.85991352	50	NA	NA	NA
