## Supplementary material for "Mutations in legume genes that influence symbiosis create a complex selective landscape for rhizobial symbionts": Tables: Table S3.csv

Table S3:Tukey HSD pairwise comparisons between A17 and host mutants across host and rhizobial traits
Trait	Comparison	Diff	lwr	upr	p adj	Significance
Nodules per plant	hcl-A17	-123.8666667	-427.5842376	179.8509043	0.981071818
Nodules per plant	ipd3-A17	-122.3583333	-444.4994643	199.7827976	0.990222609
Nodules per plant	latd-A17	-225.6222222	-751.6764862	300.4320418	0.970617882
Nodules per plant	nad1-A17	67.26666667	-283.436176	417.9695093	0.999996899
Nodules per plant	dnf1-A17	24.76666667	-297.3744643	346.9077976	1
Nodules per plant	dnf2-A17	116.9666667	-186.7509043	420.6842376	0.988844612
Nodules per plant	dnf3-A17	159.6666667	-144.0509043	463.3842376	0.86575942
Nodules per plant	dnf4-A17	269.7666667	-132.0139141	671.5472474	0.542051635
Nodules per plant	dnf6-A17	272.8666667	-30.85090426	576.5842376	0.122890611
Nodules per plant	dnf7-A17	-28.7	-332.4175709	275.0175709	1
Nodules per plant	dnf1/dnf2-A17	104.6416667	-217.4994643	426.7827976	0.998022975
Nodules per plant	dnf5/dnf2-A17	98.56666667	-205.1509043	402.2842376	0.998042478
Nodules per plant	rdn1-A17	569.6	218.8971573	920.3028427	3.95E-05	***
Nodules per plant	sunn1-A17	187.2666667	-116.4509043	490.9842376	0.677665541
Nodules per plant	sunn4-A17	246.8666667	-56.85090426	550.5842376	0.236759515
Total nodulated area per plant	hcl-A17	0.004066667	-1.011079743	1.019213077	1
Total nodulated area per plant	ipd3-A17	-0.967983333	-2.044708699	0.108742032	0.120598905
Total nodulated area per plant	latd-A17	-1.055844444	-2.814129604	0.702440715	0.705403577
Total nodulated area per plant	nad1-A17	-0.6894	-1.861590106	0.482790106	0.733830756
Total nodulated area per plant	dnf1-A17	0.5446	-0.627590106	1.716790106	0.93953493
Total nodulated area per plant	dnf2-A17	-0.533033333	-1.548179743	0.482113077	0.859287142
Total nodulated area per plant	dnf3-A17	0.121516667	-0.955208699	1.198242032	0.999999998
Total nodulated area per plant	dnf4-A17	0.029266667	-1.729018493	1.787551826	1
Total nodulated area per plant	dnf6-A17	0.479766667	-0.535379743	1.494913077	0.931317422
Total nodulated area per plant	dnf7-A17	-0.792933333	-1.808079743	0.222213077	0.28759903
Total nodulated area per plant	dnf1/dnf2-A17	-0.811358333	-1.888083699	0.265367032	0.342143921
Total nodulated area per plant	dnf5/dnf2-A17	-0.704333333	-1.719479743	0.310813077	0.477215789
Total nodulated area per plant	rdn1-A17	2.337266667	0.578981507	4.095551826	0.001611374	**
Total nodulated area per plant	sunn1-A17	1.376866667	0.361720257	2.392013077	0.001185068	**
Total nodulated area per plant	sunn4-A17	1.902016667	0.825291301	2.978742032	9.09E-06	***
Average area per nodule	hcl-A17	0.008425403	0.000716348	0.016134458	0.020403742	*
Average area per nodule	ipd3-A17	-0.003989566	-0.012166254	0.004187121	0.913587463
Average area per nodule	latd-A17	-0.002446534	-0.015799009	0.010905941	0.99999799
Average area per nodule	nad1-A17	-0.003485436	-0.012387086	0.005416214	0.985589188
Average area per nodule	dnf1-A17	0.001260199	-0.007641451	0.010161849	0.999999942
Average area per nodule	dnf2-A17	-0.003330793	-0.011039848	0.004378262	0.965952831
Average area per nodule	dnf3-A17	-0.001445008	-0.009621696	0.006731679	0.999998766
Average area per nodule	dnf4-A17	-0.001246194	-0.014598669	0.01210628	1
Average area per nodule	dnf6-A17	-0.001519834	-0.009228888	0.006189221	0.999994668
Average area per nodule	dnf7-A17	-0.003603157	-0.011312212	0.004105898	0.936750192
Average area per nodule	dnf1/dnf2-A17	-0.003996995	-0.012173682	0.004179693	0.912450763
Average area per nodule	dnf5/dnf2-A17	-0.003369644	-0.011078699	0.00433941	0.96255089
Average area per nodule	rdn1-A17	-0.001020033	-0.014372507	0.012332442	1
Average area per nodule	sunn1-A17	0.003602599	-0.004106456	0.011311654	0.936823513
Average area per nodule	sunn4-A17	0.001832683	-0.006344005	0.01000937	0.999971814
Root-to-shoot ratio	dmi1-2-A17	1.619564771	1.119770395	2.119359147	0	***
Root-to-shoot ratio	dmi2-3-A17	1.880959852	1.0152906	2.746629104	4.92E-09	***
Root-to-shoot ratio	dmi3-1-A17	1.507516645	1.028999961	1.986033328	0	***
Root-to-shoot ratio	hcl-A17	0.039912434	-0.490199554	0.570024423	1
Root-to-shoot ratio	ipd3-A17	0.695069784	0.164957796	1.225181773	0.001308597	**
Root-to-shoot ratio	latd-A17	0.233909829	-0.244606855	0.712426512	0.94853212
Root-to-shoot ratio	nad1-A17	0.733392993	0.203281004	1.263504981	0.000504408	***
Root-to-shoot ratio	dnf1-A17	0.076048971	-0.423745404	0.575843347	0.999999994
Root-to-shoot ratio	dnf2-A17	0.739121631	0.239327255	1.238916006	0.000137382	***
Root-to-shoot ratio	dnf3-A17	0.418823294	-0.080971081	0.91861767	0.214513448
Root-to-shoot ratio	dnf4-A17	0.658839889	0.081727055	1.235952724	0.010630156	*
Root-to-shoot ratio	dnf6-A17	0.184002609	-0.315791766	0.683796985	0.997234017
Root-to-shoot ratio	dnf7-A17	0.565322407	0.065528031	1.065116782	0.012008866	*
Root-to-shoot ratio	dnf1/dnf2-A17	0.61661865	0.116824274	1.116413026	0.003500274	**
Root-to-shoot ratio	dnf5/dnf2-A17	0.838541161	0.338746786	1.338335537	8.10E-06	***
Root-to-shoot ratio	rdn1-A17	-0.060012404	-0.637125239	0.51710043	1
Root-to-shoot ratio	sunn1-A17	-0.087563888	-0.587358264	0.412230487	0.999999943
Root-to-shoot ratio	sunn4-A17	-0.331452116	-0.831246491	0.16834226	0.6164217
Total biomass per plant	dmi1-2-A17	-0.846766667	-1.407660971	-0.285872362	8.94E-05	***
Total biomass per plant	dmi2-3-A17	-0.846166667	-1.8176641	0.125330766	0.164754727
Total biomass per plant	dmi3-1-A17	-0.995611111	-1.532626523	-0.458595699	6.03E-07	***
Total biomass per plant	hcl-A17	-0.325375	-0.920293249	0.269543249	0.875168935
Total biomass per plant	ipd3-A17	-1.0335	-1.628418249	-0.438581751	3.40E-06	***
Total biomass per plant	latd-A17	-1.034222222	-1.571237634	-0.497206811	2.06E-07	***
Total biomass per plant	nad1-A17	-1.072666667	-1.667584916	-0.477748417	1.29E-06	***
Total biomass per plant	dnf1-A17	0.057166667	-0.503727638	0.618060971	1
Total biomass per plant	dnf2-A17	-1.010166667	-1.571060971	-0.449272362	1.32E-06	***
Total biomass per plant	dnf3-A17	-0.461866667	-1.022760971	0.099027638	0.239540737
Total biomass per plant	dnf4-A17	-0.787722222	-1.435387178	-0.140057267	0.004345462	**
Total biomass per plant	dnf6-A17	-0.347466667	-0.908360971	0.213427638	0.726698832
Total biomass per plant	dnf7-A17	-1.017666667	-1.578560971	-0.456772362	1.09E-06	***
Total biomass per plant	dnf1/dnf2-A17	-1.0223	-1.583194304	-0.461405696	9.61E-07	***
Total biomass per plant	dnf5/dnf2-A17	-1.017833333	-1.578727638	-0.456939029	1.08E-06	***
Total biomass per plant	rdn1-A17	-0.046	-0.693664955	0.601664955	1
Total biomass per plant	sunn1-A17	0.097033333	-0.463860971	0.657927638	0.999999954
Total biomass per plant	sunn4-A17	-0.943533333	-1.504427638	-0.382639029	7.59E-06	***
CFU per nodule	hcl-A17	0.192553356	-0.549990531	0.935097243	0.99984134
CFU per nodule	ipd3-A17	-0.751011937	-1.493555824	-0.00846805	0.044923785	*
CFU per nodule	latd-A17	-0.990018615	-2.202587705	0.222550475	0.228593903
CFU per nodule	nad1-A17	-0.863066021	-1.671445414	-0.054686627	0.026032734	*
CFU per nodule	dnf1-A17	-0.106692178	-0.849236065	0.63585171	0.999999936
CFU per nodule	dnf2-A17	-0.215291103	-0.915368194	0.484785987	0.998846583
CFU per nodule	dnf3-A17	-0.247474537	-0.947551628	0.452602554	0.994928051
CFU per nodule	dnf4-A17	-0.076468288	-1.002583228	0.849646652	1
CFU per nodule	dnf6-A17	0.151238754	-0.548838336	0.851315845	0.999983921
CFU per nodule	dnf7-A17	0.075077759	-0.624999331	0.77515485	0.999999999
CFU per nodule	dnf1/dnf2-A17	-0.005115238	-0.747659125	0.737428649	1
CFU per nodule	dnf5/dnf2-A17	0.110253983	-0.589823108	0.810331073	0.999999769
CFU per nodule	rdn1-A17	-0.226132092	-1.152247032	0.699982848	0.999924122
CFU per nodule	sunn1-A17	0.241553289	-0.500990598	0.984097176	0.997868212
CFU per nodule	sunn4-A17	0.289285477	-0.410791614	0.989362567	0.977781297
CFU per plant	hcl-A17	-0.179592461	-0.872428993	0.51324407	0.999759364
CFU per plant	ipd3-A17	-1.067380736	-1.760217267	-0.374544205	0.00012623	***
CFU per plant	nad1-A17	-0.759294461	-1.452130993	-0.06645793	0.019715027	*
CFU per plant	dnf1-A17	-0.024801378	-0.678013924	0.628411168	1
CFU per plant	dnf2-A17	-0.003125866	-0.656338411	0.65008668	1
CFU per plant	dnf3-A17	0.02570423	-0.627508316	0.678916775	1
CFU per plant	dnf4-A17	0.285909187	-0.578209788	1.150028162	0.996677833
CFU per plant	dnf6-A17	0.534386544	-0.118826002	1.18759909	0.223328726
CFU per plant	dnf7-A17	0.047435097	-0.605777449	0.700647643	1
CFU per plant	dnf1/dnf2-A17	0.194225136	-0.498611395	0.887061667	0.999420996
CFU per plant	dnf5/dnf2-A17	0.256743686	-0.39646886	0.909956232	0.98318495
CFU per plant	rdn1-A17	0.343022163	-0.521096811	1.207141138	0.981667924
CFU per plant	sunn1-A17	0.443895238	-0.248941293	1.136731769	0.604284117
CFU per plant	sunn4-A17	0.646219453	-0.006993093	1.299431999	0.055180208
Nodule isolate diversity	hcl-A17	-0.198183025	-0.598355207	0.201989158	0.901759393
Nodule isolate diversity	ipd3-A17	-0.391015282	-0.791187465	0.0091569	0.061522491
Nodule isolate diversity	latd-A17	-0.43933405	-1.072061826	0.193393727	0.472242449
Nodule isolate diversity	nad1-A17	-0.110399439	-0.510571622	0.289772743	0.999619636
Nodule isolate diversity	dnf1-A17	0.028810773	-0.37136141	0.428982956	1
Nodule isolate diversity	dnf2-A17	-0.14769241	-0.547864593	0.252479772	0.991394742
Nodule isolate diversity	dnf3-A17	-0.04659353	-0.446765713	0.353578652	0.999999996
Nodule isolate diversity	dnf4-A17	-0.049241953	-0.539350781	0.440866875	1
Nodule isolate diversity	dnf6-A17	0.016833322	-0.383338861	0.417005504	1
Nodule isolate diversity	dnf7-A17	-0.468694806	-0.868866988	-0.068522623	0.009257621	**
Nodule isolate diversity	dnf1/dnf2-A17	-0.202842291	-0.603014473	0.197329892	0.885228465
Nodule isolate diversity	dnf5/dnf2-A17	-0.250264881	-0.650437064	0.149907301	0.641659141
Nodule isolate diversity	rdn1-A17	0.019952026	-0.412283333	0.452187384	1
Nodule isolate diversity	sunn1-A17	0.028083844	-0.372088338	0.428256027	1
Nodule isolate diversity	sunn4-A17	-0.039737496	-0.439909678	0.360434687	1
