## Supplementary material for "Mutations in legume genes that influence symbiosis create a complex selective landscape for rhizobial symbionts": Tables: Table S12.tsv

Table S12: Crossranking of top5 candidates in each host mutant
group	pr	Location	Pval	Beta	Br	A17	hcl	ipd3	latd	nad1	dnf1	dnf2	dnf3	dnf4	dnf6	dnf7	dnf1dnf2	dnf5dnf2	rdn1	sunn1	sunn4	Description	Rank_top10	Af
10	1	chr	0.000893265	-0.3728907	219	153	1241	89	121	81	1105	113	1	97	93	57	212	444	314	485	179	CDO30_RS06705:GIY-YIG nuclease family protein; protein_id=WP_010968460.1	1	0.407
18	4	chr	0.00213979	-0.558041	170	58	694	38	144	4	725	188	33	10	31	32	20	12	90	92	361	CDO30_RS06075:sppA, signal peptide peptidase SppA; protein_id=WP_010968542.1	2	0.395
54	1	chr	0.000212894	-1.137941	18	47	1478	35	53	3	1	55	231	437	92	52	19	94	18	26	71	CDO30_RS04655:flagellar basal body P-ring protein FlgI; protein_id=WP_003529892.1	2	0.36
56	5	chr	0.001105793	-1.313327	18	43	345	19	5	55	31	22	148	64	29	31	23	256	40	114	125	CDO30_RS02435:rkpK, UDP-glucose 6-dehydrogenase; protein_id=WP_010969031.1	1	0.36
63	5	chr	0.000668482	-0.4687624	260	297	540	54	21	57	175	54	242	58	127	5	6	1	281	22	190	CDO30_RS11905:electron transfer flavoprotein subunit beta/FixA family protein; protein_id=WP_010970096.1	3	0.36
72	2	chr	0.000150078	0.6576652	117	1164	391	1245	245	53	1485	943	422	148	381	405	211	100	976	1196	2	CDO30_RS17200:mfd, transcription-repair coupling factor; protein_id=WP_010969372.1	1	0.349
80	5	chr	0.003446313	-0.7282893	10	1500	181	488	382	537	705	53	5	672	177	601	341	302	652	887	285	CDO30_RS04400:XRE family transcriptional regulator; protein_id=WP_010968764.1	1	0.372
81	1	chr	3.61E-05	-1.248163	8	57	296	12	20	5	7	1	34	156	17	13	2	33	6	23	23	CDO30_RS02735:PAS-domain containing protein; protein_id=WP_013844143.1	5	0.372
93	2	chr	0.001634341	-1.042323	10	152	420	106	149	2	16	48	49	367	210	37	14	21	34	40	17	CDO30_RS03085:EAL domain-containing protein; protein_id=WP_010968951.1	1	0.337
126	5	chr	0.000214848	-1.0789	24	275	42	93	89	24	64	5	3	167	91	24	10	14	53	88	15	CDO30_RS01280:dprA, DNA-processing protein DprA; protein_id=WP_010969165.1	3	0.349
149	5	chr	0.001695688	0.6145385	64	306	1051	34	138	54	624	85	246	6	143	21	227	5	729	681	737	CDO30_RS16895:BCCT family transporter; protein_id=WP_010969412.1	2	0.314
159	5	psymb	0.000288348	-0.3569533	366	1141	6321	169	9	5	373	53	214	2266	66	111	76	90	262	298	77	CDO30_RS26675:NAD-dependent epimerase/dehydratase family protein; protein_id=WP_010975137.1	2	0.5
170	1	chr	8.38E-05	0.8031989	42	458	188	48	498	1	495	331	141	232	8	75	406	13	304	1056	343	CDO30_RS10040:translocation/assembly module TamB; protein_id=WP_010970344.1	2	0.314
213	1	chr	6.30E-05	0.6982207	2	665	1	859	845	661	777	425	241	632	954	690	546	794	473	709	903	CDO30_RS07655:sarcosine oxidase subunit alpha; protein_id=WP_010968344.1	1	0.302
262	3	chr	0.000480601	0.6313523	7	609	3	549	977	867	538	1131	397	797	656	665	797	903	655	390	653	CDO30_RS07610:hypothetical protein; protein_id=WP_013844967.1	1	0.291
385	3	chr	0.000245507	1.234804	3	41	200	29	288	44	13	31	85	190	87	35	33	131	3	33	68	CDO30_RS04545:flhA, flagellar biosynthesis protein FlhA; protein_id=WP_010968749.1	1	0.256
448	1	chr	0.000245507	1.234804	1	39	198	27	286	42	11	29	83	188	85	33	31	129	1	31	66	CDO30_RS02865:HAMP domain-containing histidine kinase; protein_id=WP_010968980.1	1	0.256
470	4	chr	0.000245507	1.234804	4	42	201	30	289	45	14	32	86	191	88	36	34	132	4	34	69	CDO30_RS05080:SDR family NAD(P)-dependent oxidoreductase (pseudogene)	1	0.256
558	2	chr	0.001394276	-0.3069279	406	490	99	24	44	10	377	128	150	2	108	71	27	28	12	739	363	CDO28_RS01640:hypothetical protein; protein_id=WP_088195496.1	2	0.233
608	1	chr	0.000126082	0.7011632	91	989	1401	1087	699	221	1384	1458	361	674	976	904	369	210	1259	1118	1	CDO30_RS00140:exbD, TonB system transport protein ExbD; protein_id=WP_010969268.1	1	0.174
685	5	chr	0.000691194	-0.783791	113	5	183	236	1222	370	10	179	178	35	397	382	5	368	47	79	35	CDO30_RS00270:AzlC family ABC transporter permease; protein_id=WP_003535007.1	3	0.128
723	2	chr	0.001409516	0.4985809	117	10	1282	63	87	58	178	24	2	113	68	19	1	73	84	219	57	CDO30_RS16025:OmpA family protein; protein_id=WP_041170153.1	3	0.116
786	3	chr	0.001651761	0.7309034	21	403	1096	32	7	9	191	19	11	3	7	22	85	2	74	13	141	CDO30_RS16855:hypothetical protein; protein_id=WP_015445609.1	5	0.105
794	3	chr	5.36E-05	1.340533	3	172	1336	6	6	16	34	6	50	12	21	3	8	7	30	60	8	CDO30_RS16270:ABC transporter ATP-binding protein/permease; protein_id=WP_010969492.1	7	0.093
823	4	chr	0.000147221	1.286695	7	565	604	14	19	67	114	4	72	41	11	27	22	16	131	28	157	CDO30_RS05195:mscL, large conductance mechanosensitive channel protein MscL; protein_id=WP_010968654.1	1	0.093
838	1	chr	6.38E-06	1.625814	4	289	482	52	1	175	246	37	556	481	1	23	315	113	39	12	262	CDO30_RS12270:glutamine synthetase family protein; protein_id=WP_013844805.1	2	0.093
842	5	chr	0.000902275	1.504056	2	168	1375	5	4	8	23	8	285	204	13	7	4	24	56	9	193	CDO30_RS15555:cobN, cobaltochelatase subunit CobN; protein_id=WP_015445621.1	7	0.081
874	3	chr	0.000162944	0.651006	122	1286	425	1461	745	114	1497	1372	898	663	1533	475	286	189	875	1166	3	CDO30_RS17535:winged helix-turn-helix domain-containing tetratricopeptide repeat protein; protein_id=WP_014526760.1	1	0.105
901	1	chr	7.38E-05	1.477372	3	27	396	1	2	6	2	2	219	14	2	2	7	25	5	15	37	CDO30_RS16380:recA, recombinase RecA; protein_id=WP_010969478.1	9	0.07
920	3	chr	0.000147221	1.286695	6	564	603	13	18	66	113	3	71	40	10	26	21	15	130	27	156	CDO30_RS03630:GGDEF domain-containing phosphodiesterase; protein_id=WP_010968870.1	2	0.093
959	3	chr	0.000306792	1.454121	1	1	1537	40	12	131	3	49	663	26	3	66	46	363	13	2	44	CDO30_RS17140:molybdopterin molybdotransferase MoeA; protein_id=WP_010969380.1	4	0.058
984	2	chr	8.79E-05	0.7638754	1	1060	2	988	1251	1539	1085	1127	126	986	1071	1319	1464	1469	1221	1021	1514	CDO30_RS07660:sarcosine oxidase subunit gamma; protein_id=WP_010968343.1	1	0.058
990	5	chr	0.00175505	0.6388621	5	33	5	65	33	59	26	35	16	23	160	11	36	96	10	74	20	CDO30_RS01435:NADH ubiquinone oxidoreductase; protein_id=WP_010969147.1	2	0.058
991	4	chr	0.000902275	1.504056	1	167	1374	4	3	7	22	7	284	203	12	6	3	23	55	8	192	CDO30_RS04135:MBL fold metallo-hydrolase; protein_id=WP_015445556.1	7	0.081
1012	1	chr	0.000226172	0.9481244	11	125	761	105	388	162	38	18	75	50	15	133	53	42	50	1	9	CDO30_RS05200:hybrid sensor histidine kinase/response regulator; protein_id=WP_010968653.1	2	0.058
1060	3	psymb	7.42E-05	0.2785238	193	9560	3	10475	12084	11793	12008	11535	446	13066	4081	6197	12712	14079	8969	7022	3618	CDO30_RS27010:sugar ABC transporter ATP-binding protein; protein_id=WP_015456585.1	1	0.442
1066	5	chr	0.000722495	1.107687	1	131	343	366	638	125	72	64	98	238	97	130	42	34	94	24	5	CDO30_RS04360:PAS domain S-box protein; protein_id=WP_010968771.1	1	0.07
1107	4	chr	0.002933376	0.3682401	228	220	577	379	291	87	30	88	4	1029	45	449	12	95	393	29	4	CDO30_RS08485:autoinducer binding domain-containing protein (pseudogene)	2	0.058
1110	4	chr	0.001772908	0.5787573	94	14	160	456	127	1522	1472	936	1348	4	207	415	1172	1505	21	581	1184	CDO30_RS05255:Rrf2 family transcriptional regulator; protein_id=WP_003530125.1	1	0.058
1126	4	chr	0.000306792	1.454121	2	2	1538	41	13	132	4	50	664	27	4	67	47	364	14	3	45	CDO30_RS02085:pdxA, 4-hydroxythreonine-4-phosphate dehydrogenase PdxA; protein_id=WP_010969073.1	4	0.058
1220	2	psyma	7.26E-05	-0.2542213	479	309	2	181	84	353	583	39	5533	19	4	138	171	171	281	453	362	CDO30_RS19120:glmS, glutamine--fructose-6-phosphate transaminase (isomerizing); protein_id=WP_010967462.1	2	0.372
1221	1	chr	7.66E-05	0.8173093	8	580	137	125	302	74	646	140	669	1	22	78	143	41	870	361	665	CDO30_RS16125:LTA synthase family protein; protein_id=WP_003534093.1	1	0.082
1284	4	chr	0.001238302	-0.5554635	21	1180	4	485	355	135	550	201	166	1156	236	192	210	70	482	699	614	CDO30_RS07580:purU, formyltetrahydrofolate deformylase; protein_id=WP_003532511.1	1	0.107
1427	1	chr	2.86E-05	1.342872	2	68	1238	7	8	11	21	9	22	9	19	1	11	4	75	76	12	CDO30_RS16285:cytochrome c1; protein_id=WP_010969491.1	6	0.099
1451	4	chr	0.000213621	-0.6241513	156	158	1306	20	119	37	118	25	586	65	23	4	52	3	134	35	1465	CDO30_RS07580:purU, formyltetrahydrofolate deformylase; protein_id=WP_003532511.1	2	0.3
1462	3	chr	0.000866234	0.9024851	46	736	1066	3	589	263	571	168	353	546	1153	46	190	48	269	475	454	CDO30_RS06960:MFS transporter; protein_id=WP_010968432.1	1	0.25
1468	2	chr	0.000652677	0.997911	26	441	371	2	444	84	439	146	510	419	709	76	83	18	323	244	513	CDO30_RS06970:TonB-dependent receptor; protein_id=WP_010968430.1	1	0.188
1482	4	psymb	8.44E-05	0.2843318	174	4368	4	13224	12906	13527	6236	11802	1256	11278	6004	10404	10562	12578	10830	6962	8058	CDO30_RS27015:ABC transporter permease; protein_id=WP_010975200.1	1	0.419
1681	1	psyma	4.75E-05	-0.3487102	85	6851	1	3388	4454	7794	2922	3989	3713	714	3672	2517	5194	5194	991	6763	2638	CDO30_RS22190:aldo/keto reductase; protein_id=WP_010968188.1	1	0.314
2196	4	psyma	0.000345291	0.2279319	913	5327	416	822	1271	2072	2507	3958	4	8006	2591	1444	2604	2604	1886	1757	2695	CDO30_RS18965:traA, Ti-type conjugative transfer relaxase TraA; protein_id=WP_010967486.1	1	0.267
2730	1	psymb	2.05E-05	0.3199293	107	4428	1	3033	955	1481	383	604	235	1373	1510	471	1236	1126	964	2894	3625	CDO30_RS29490:mechanosensitive ion channel family protein; protein_id=WP_041170095.1	1	0.314
2775	2	psyma	4.52E-05	0.5261611	19	205	92	89	87	88	46	146	2	302	72	87	691	691	42	126	266	CDO30_RS21375:PhzF family phenazine biosynthesis protein; protein_id=WP_010967096.1	1	0.198
3035	2	psymb	3.84E-05	0.3191611	108	10856	2	4209	698	2631	765	1478	1250	1743	1328	452	4152	1810	2382	5254	6247	CDO30_RS29490:mechanosensitive ion channel family protein; protein_id=WP_041170095.1	1	0.291
3770	5	psyma	3.15E-10	1.324879	14	1	2059	7	31	6	6	10	3295	17	21	7	12	12	5	8	1	CDO30_RS18080:fixL, oxygen sensor histidine kinase FixL; protein_id=WP_010967649.1	9	0.14
3799	3	psyma	0.000166944	0.4041973	34	2833	3	6501	1743	7470	2518	4603	2623	9023	7230	6049	8389	8389	5315	8465	6830	CDO30_RS24970:type II toxin-antitoxin system RelE/ParE family toxin; protein_id=WP_010967721.1	1	0.128
4107	4	psyma	5.86E-07	0.6860709	59	10	46	24	227	4	58	16	201	46	13	95	31	31	41	43	21	CDO30_RS22005:amidase; protein_id=WP_010968222.1	2	0.116
4386	5	psyma	2.59E-05	-0.7824156	8	55	694	15	401	3	12	11	8958	40	17	11	5	5	18	23	25	CDO30_RS22055:class I SAM-dependent methyltransferase; protein_id=WP_010968214.1	3	0.093
4417	4	psyma	0.000169442	0.4262652	21	1600	4	8178	4443	5893	1469	2510	2031	8755	5988	4381	4789	4789	5647	3846	3041	CDO30_RS24215:CopG family transcriptional regulator (pseudogene)	1	0.105
4433	5	psyma	0.000317159	1.092403	6	2910	3101	40	5	496	130	301	61	76	589	24	6	6	85	57	2238	CDO30_RS21085:class I SAM-dependent methyltransferase; protein_id=WP_010967149.1	3	0.093
4696	2	psyma	8.29E-05	1.228393	1	1066	7795	32	2	501	152	432	1142	164	686	28	41	41	113	65	3765	CDO30_RS21100:DUF2200 domain-containing protein; protein_id=WP_010967147.1	1	0.081
4737	1	psyma	2.74E-05	0.6256984	3	986	23	848	200	223	368	261	1	300	294	666	1546	1546	337	1363	544	CDO30_RS21370:cold-shock protein; protein_id=WP_010967097.1	1	0.093
4836	3	psyma	0.000209161	0.5446269	15	376	7606	2448	896	1041	387	488	3	8481	791	1227	4998	4998	1914	1896	1089	CDO30_RS21175:TRAP transporter small permease; protein_id=WP_010967133.1	1	0.081
4971	5	psyma	0.000382608	0.6006042	4	2699	4990	358	8	371	944	179	5	676	351	223	223	223	421	340	639	CDO30_RS21490:S8 family serine peptidase; protein_id=WP_010967075.1	2	0.07
5099	3	psyma	1.83E-09	1.727764	3	7	308	3	256	7	5	3	6305	5	12	3	1	1	2	2	5	CDO30_RS23155:MFS transporter; protein_id=WP_010968029.1	12	0.07
5279	4	psyma	8.13E-09	1.559884	4	3	926	4	199	2	2	5	4473	6	2	4	7	7	1	1	13	CDO30_RS21460:malonyl-CoA synthase; protein_id=WP_010967081.1	12	0.07
5281	4	psyma	2.30E-08	-1.755261	6	4	3409	6	263	31	10	27	3068	20	44	17	124	124	14	14	26	CDO30_RS21460:malonyl-CoA synthase; protein_id=WP_010967081.1	3	0.07
6369	5	psymb	0.000122631	0.4792643	95	84	5479	5930	1050	2129	71	2432	824	5562	13982	917	88	4097	207	807	5	CDO30_RS28095:flavodoxin family protein; protein_id=WP_010975382.1	1	0.163
6403	2	psymb	0.000108046	-0.5854458	30	228	880	222	54	2	320	169	44	141	56	200	184	202	383	995	2678	CDO30_RS29535:ABC transporter substrate-binding protein; protein_id=WP_010975625.1	1	0.174
6436	4	psyma	0.000240526	0.7325056	135	248	86	126	4	50	984	87	5839	191	86	82	69	69	444	124	73	CDO30_RS22335:site-specific integrase; protein_id=WP_010968163.1	1	0.188
6690	4	psymb	0.000271509	0.4437133	42	73	812	331	191	684	59	118	1886	612	4	318	640	645	138	201	878	CDO30_RS27870:LacI family DNA-binding transcriptional regulator; protein_id=WP_010975343.1	1	0.151
6847	5	psyma	0.000176092	-0.495059	7	1492	5	8329	1858	1201	975	2814	1656	7984	7376	4963	4401	4401	4408	2230	8254	CDO30_RS19555:ccoN, cytochrome-c oxidase%2C cbb3-type subunit I; protein_id=WP_010967400.1	1	0.106
6943	1	psymb	3.03E-05	0.5667471	28	203	3280	7133	1694	2292	60	2970	1591	6265	12483	460	103	2589	148	1041	1	CDO30_RS28095:flavodoxin family protein; protein_id=WP_010975382.1	1	0.14
6968	5	psyma	6.85E-08	1.432784	5	17	103	5	191	11	11	7	5818	1	53	5	4	4	7	5	3	CDO30_RS23125:SDR family oxidoreductase (pseudogene)	9	0.082
7135	2	psymb	2.84E-05	0.9430465	13	3	4560	86	2	3	2	8	74	1127	2	73	16	38	29	21	273	CDO30_RS26745:dihydrodipicolinate synthase family protein; protein_id=WP_017273711.1	6	0.128
7355	3	psymb	3.14E-05	0.6296324	10	20	1558	71	184	177	159	58	579	3	91	136	179	517	190	195	3345	CDO30_RS32015:sugar ABC transporter substrate-binding protein; protein_id=WP_010976071.1	1	0.14
7570	3	psyma	8.32E-05	0.8894853	42	230	4017	1628	3	1544	252	392	973	1319	71	1340	3595	3595	948	414	4213	CDO30_RS20200:type II toxin-antitoxin system RelE/ParE family toxin; protein_id=WP_010967294.1	1	0.214
7969	1	psyma	5.22E-11	1.258107	17	2	343	14	36	1	1	2	1082	24	1	16	28	28	6	6	2	CDO30_RS22325:hypothetical protein; protein_id=WP_041170015.1	8	0.06
8294	2	psyma	5.15E-07	0.8033639	11	13	930	8	387	9	17	13	6415	2	64	10	38	38	27	27	35	CDO30_RS19605:stc4, stachydrine N-demethylase reductase subunit Stc4; protein_id=WP_010967391.1	4	0.072
8364	5	psymb	4.17E-05	0.8639558	7	14	4831	87	215	109	5	115	569	853	1889	134	8	103	22	23	99	CDO30_RS32205:sugar ABC transporter permease; protein_id=WP_010976104.1	2	0.105
8603	5	psymb	8.60E-05	0.4717715	2	7326	5	3815	13439	11148	2327	13399	5961	3253	9146	13242	10311	10559	10254	13449	5163	CDO30_RS29305:amino acid ABC transporter ATP-binding protein; protein_id=WP_003537169.1	1	0.093
8665	1	psyma	1.49E-05	0.9281847	31	60	2884	505	1	397	141	159	277	824	6	428	543	543	538	129	470	CDO30_RS20205:type II toxin-antitoxin system ParD family antitoxin; protein_id=WP_080606042.1	2	0.198
8754	2	psymb	8.58E-06	0.5280886	15	882	7409	20	1064	139	211	20	144	420	1340	9	7	2	253	158	204	CDO30_RS32445:hypothetical protein; protein_id=WP_088239368.1	3	0.105
8922	3	psyma	0.000160373	0.5234962	43	20	9344	27	39	25	16	58	8711	359	3	98	89	89	72	15	59	CDO30_RS19190:nodQ, bifunctional sulfate adenylyltransferase/adenylyl-sulfate kinase NodQ; protein_id=WP_010967450.1	1	0.075
9034	1	psyma	1.64E-09	1.817184	1	5	211	1	145	5	3	1	4271	3	5	1	3	3	4	4	4	CDO30_RS23065:SGNH/GDSL hydrolase family protein; protein_id=WP_010968046.1	13	0.075
9111	5	psymb	1.47E-05	0.7987636	4	2	9414	7	2583	66	11	24	3541	140	78	33	23	39	15	5	132	CDO30_RS28005:araG, L-arabinose ABC transporter ATP-binding protein AraG; protein_id=WP_010975368.1	3	0.093
9239	2	psymb	1.14E-05	0.6972154	20	1134	5734	9	1069	170	146	14	167	114	685	2	6	1	208	115	230	CDO30_RS32445:hypothetical protein; protein_id=WP_088239368.1	4	0.093
9254	5	psymb	1.24E-05	0.535943	12	523	872	617	137	1123	509	54	5	3404	338	730	379	1662	887	667	749	CDO30_RS27440:xanthine dehydrogenase family protein molybdopterin-binding subunit; protein_id=WP_014527494.1	1	0.093
9525	4	psymb	0.000244681	0.6962649	5	71	2422	254	474	4	12	57	335	413	560	74	11	91	9	26	4	CDO30_RS31425:xdhA, xanthine dehydrogenase small subunit; protein_id=WP_010975969.1	3	0.081
9671	4	psymb	1.42E-06	0.6775535	4	120	4481	1364	12	93	180	134	4	3462	569	477	217	1488	684	228	201	CDO30_RS27435:four-carbon acid sugar kinase family protein; protein_id=WP_010975268.1	1	0.081
9865	4	psymb	1.32E-05	1.012146	1	12	4538	4	2138	7	17	28	5103	5	1179	12	4	8	4	29	100	CDO30_RS32685:four-carbon acid sugar kinase family protein; protein_id=WP_010976194.1	6	0.07
9926	3	psymb	3.50E-06	0.9448385	1	36	4607	52	1672	143	6	98	2124	1399	4476	28	13	28	3	31	46	CDO30_RS31555:MASE1 domain-containing protein; protein_id=WP_010975994.1	2	0.07
9941	3	psymb	2.47E-05	0.7962987	13	25	1848	11	1001	148	3	19	724	10	11	15	27	6	2	19	31	CDO30_RS25485:pyridoxamine 5'-phosphate oxidase family protein; protein_id=WP_010974934.1	4	0.07
10121	5	psymb	1.76E-05	0.8540814	8	4	5311	5	843	9	39	9	906	15	77	7	17	14	10	78	93	CDO30_RS27930:LysR family transcriptional regulator; protein_id=WP_010975355.1	6	0.07
10122	1	psymb	8.02E-07	0.8298385	8	1	7824	47	7	15	1	1	8	3669	1	94	1	188	6	2	14	CDO30_RS27255:hypothetical protein; protein_id=WP_010975237.1	9	0.07
10140	3	psymb	3.56E-05	1.176652	4	175	594	961	3	173	299	7	2	2598	88	448	130	1966	788	219	228	CDO30_RS27435:four-carbon acid sugar kinase family protein; protein_id=WP_010975268.1	3	0.07
10190	4	psymb	4.43E-05	1.065972	7	407	10918	6	4	182	540	36	4500	150	119	6	73	54	195	57	731	CDO30_RS28760:ligD, DNA ligase D; protein_id=WP_041170090.1	3	0.07
10281	5	psymb	2.16E-05	0.8363472	4	1054	9952	14	4073	42	149	96	2739	137	180	5	47	5	32	805	150	CDO30_RS26680:zinc-binding dehydrogenase; protein_id=WP_010975138.1	2	0.058
10556	2	psymb	1.02E-05	0.7792325	3	6	4335	10	252	104	14	44	4670	2	71	10	45	55	8	34	223	CDO30_RS28760:ligD, DNA ligase D; protein_id=WP_041170090.1	5	0.058
10601	2	psymb	2.84E-06	0.9533063	2	283	5877	2	1	43	270	5	2400	77	16	1	30	10	100	10	480	CDO30_RS28740:pepT, peptidase T; protein_id=WP_041170089.1	6	0.058
10728	1	psymb	1.80E-06	0.8881718	4	40	12538	43	2605	58	23	184	6661	9	186	38	37	150	1	86	72	CDO30_RS32910:LysR family transcriptional regulator; protein_id=WP_017275931.1	2	0.058
10882	1	psymb	1.10E-06	0.7919452	2	434	13565	198	9089	8	42	95	265	1	52	49	28	3	40	151	36	CDO30_RS30150:glycosyltransferase; protein_id=WP_010975739.1	3	0.058
10903	1	psymb	1.67E-06	0.9098244	5	2182	9965	1	286	57	310	31	6333	33	2335	4	42	9	126	32	221	CDO30_RS27310:ABC transporter ATP-binding protein; protein_id=WP_010975248.1	3	0.058
10909	4	psymb	1.17E-05	0.7436798	10	29	5175	48	1368	65	37	89	5565	40	2535	98	29	172	24	4	73	CDO30_RS27355:aspartate aminotransferase family protein; protein_id=WP_010975253.1	1	0.058
10913	5	psymb	4.79E-05	1.21668	2	397	261	1174	5	200	375	15	3	1321	61	774	249	2231	1520	369	471	CDO30_RS27440:xanthine dehydrogenase family protein molybdopterin-binding subunit; protein_id=WP_014527494.1	2	0.058
10915	3	psymb	9.23E-05	0.8323965	2	197	436	1075	11	203	152	3	1	6290	95	624	112	2294	560	231	276	CDO30_RS27440:xanthine dehydrogenase family protein molybdopterin-binding subunit; protein_id=WP_014527494.1	2	0.058
11113	4	psymb	4.53E-05	0.6951359	5	13	12159	16	3717	26	10	428	820	4	976	18	64	18	27	59	151	CDO30_RS25985:NAD(P)/FAD-dependent oxidoreductase; protein_id=WP_010975023.1	2	0.058
12013	3	psymb	6.62E-06	0.9395265	3	17	2649	3	335	13	13	2	10169	31	415	14	3	40	28	27	378	CDO30_RS28675:hypothetical protein; protein_id=WP_010975483.1	3	0.059
12303	5	psymb	0.000297997	0.5081827	10	1011	11239	204	44	338	480	87	188	3944	5	1637	487	2241	1072	1132	190	CDO30_RS27095:sulfatase (pseudogene)	1	0.06
12516	4	psymb	0.000116138	0.8627821	1	8	4807	15	1062	1	8	4	2920	46	201	3	2	4	5	1	16	CDO30_RS28530:ABC transporter ATP-binding protein; protein_id=WP_010975455.1	9	0.06
12841	5	psymb	3.72E-05	0.841846	11	35	8971	17	2324	38	16	10	4048	231	876	17	5	21	14	3	42	CDO30_RS28530:ABC transporter ATP-binding protein; protein_id=WP_010975455.1	3	0.073
12884	3	psymb	0.000254773	-0.3878752	89	2097	9696	118	18	24	1596	69	1172	27	3	148	667	197	2210	887	9237	CDO30_RS34595:helix-turn-helix transcriptional regulator (pseudogene)	1	0.494
13501	3	psymb	4.22E-05	0.4521509	129	858	1256	2640	3064	1355	2606	1229	16	9105	11246	247	386	778	345	3186	3	CDO30_RS31845:glycoside hydrolase family 19 protein (pseudogene)	1	0.212
13710	4	psymb	3.79E-05	0.9088431	3	5	8080	56	2555	23	4	215	3680	305	228	95	21	30	35	9	29	CDO30_RS31870:hypothetical protein (pseudogene)	3	0.077
NA	2	psyma	1.75E-09	1.729908	2	6	74	2	11	10	4	4	14	4	8	2	2	2	3	3	6		14	0.071
Notes: A candidate is considered "pervasive" if its Rank_top10 >=6; "limited effect" if its Rank_top10 is <=5
