## Supplementary material for "Mutations in legume genes that influence symbiosis create a complex selective landscape for rhizobial symbionts": Tables: Table S13.xlsx

### Sheet: Sheet1
Table S13: AlphaFold Multimer predicted NCR targets of the rhizobial candidate genes
Replicon	LD group	Candidates	Host Perturbations	# Perturbations	Gene ID (RM1021)	Uniprot ID*1	Nodule enrichment scores*2	Foldseek	NCR Targets
pSymA	6978.alt*	CDO30_RS23160:NAD(P)H-binding protein	dnf1, dnf1/dnf2, dnf2, dnf4, dnf7, dnf5/2, ipd3, rdn1, sunn1	9	SMa1957	Q92Y16	9.519	NmrA-like domain-containing protein	NCR581, NCR652, NCR072, UN21, NCR337, NCR623, NCR009, NCR055
pSymB	12841	CDO30_RS28530:ABC transporter ATP-binding protein	sunn1	1	SM_b20832	Q92VX2	5.619	Capsular-polysaccharide-transporting ABC transporter kpsR (capsular polysaccharides KPS are shown to affect S meliloti sensitivity to NCR247)	NCR388; NCR058; UN90
pSymB	12516	CDO30_RS28530:ABC transporter ATP-binding protein	dnf1dnf2, rdn1, sunn1	3	SM_b20832	Q92VX2	5.619	Capsular-polysaccharide-transporting ABC transporter kpsR (capsular polysaccharides KPS are shown to affect S. meliloti sensitivity to NCR247)	NCR388; NCR058; UN90
pSymB	12516	CDO30_RS28525:RkpR	dnf1dnf2, rdn1, sunn1	3		Q92VX3	30.227	Capsular polysaccharide transport system permease protein - moves capsular polysaccharides (CPS) from the bacterial cytoplasm to the outside of the cell. CPS helps bacteria adhere to surfaces, and adapt to harsh environments, and even resist antibiotics.	None
pSymB	12013	CDO30_RS28675:hypothetical protein	dnf1dnf2, ipd3	2	SM_b21030	Q92VU5	1.418	No info found	NCR225
pSymB	10915	CDO30_RS27445:xanthine dehydrogenase family protein subunit M	dnf3	1	SM_RS19025	Q92WF7	0.809	Xanthine dehydrogenase, FAD binding	NCR719, NCR170, NCR445
pSymB	10915	CDO30_RS27440:xanthine dehydrogenase family protein molybdopterin-binding subunit	dnf3	1	SM_b20395	Q92WF8	1.561	Aldehyde oxidase molybdenum binding	None
pSymB	10913	CDO30_RS27445:xanthine dehydrogenase family protein subunit M	dnf3	1	SM_RS19025	Q92WF7	0.809	Xanthine dehydrogenase, FAD binding	NCR719, NCR170, NCR445
pSymB	10913	CDO30_RS27440:xanthine dehydrogenase family protein molybdopterin-binding subunit	dnf3	2	SM_b20395	Q92WF8	1.561	Aldehyde oxidase molybdenum binding	None
pSymB	10903	CDO30_RS27310:ABC transporter ATP-binding protein	ipd3	1	SM_b20370	Q92WI3	4.363	ABC transporter - high homology to E coli MacB	NCR150; NCR659; NCR283; NCR642; NCR065; NCR535; NCR429; NCR136
pSymB	10882	CDO30_RS30150:glycosyltransferase	dnf4	1	SM_b21313	Q7ANQ4	3.921	WgeB Glycosyltransferase - has been implicated in EPS and peptidoglycan synthesis	NCR565
pSymB	10728	CDO30_RS32910:LysR family transcriptional regulator	rdn1	1	SM_b20715	Q92TS6	8.553	LysR family transcriptional regulator (proteins from this have been shown to be important for symbiosis)	None
pSymB	10601	CDO30_RS28740:pepT, peptidase T	dnf7, ipd3, ltd	3	SM_b21042	Q92VT5	1.701	Peptidase T-like protein RB0614; Zn binding peptidase	NCR237
pSymB	10140	CDO30_RS27435:four-carbon acid sugar kinase family protein	dnf3	1	SM_b20394	Q92WF9	1.481	Four-carbon acid sugar kinase family protein, sequence identity is 90% to Hrp-dependent type III effectors of S meliloti	NCR693
pSymB	10122	CDO30_RS27255:hypothetical protein	dnf1, dnf1/dnf2, dnf2, sunn1	4	SM_b20359	Q92WF8	9.749	Histidine kinase, membrane protein, not many structurally aligned homologs seen	None
pSymB	9941	CDO30_RS25485:pyridoxamine 5'-phosphate oxidase family protein	rdn1	1	SM_b20006	Q92XF2	1.163	High homologies to FMN/FAD binding oxidoreductase and nitric oxide dioxygenase	NCR198; NCR232a; NCR277; NCR518; NCR471
pSymB	9926	CDO30_RS32070:class I SAM-dependent methyltransferase	rdn1	1	SM_RS23230	Q92U77	4.752	Highest match is to a SAM-dependent methyltransferase	NCR503
pSymB	9926	CDO30_RS32090:TRAP transporter large permease	rdn1	1	SM_RS23245	Q92U73	5.153	TRAP transporter large permease protein - This transporter system is shown to enable the bacterium to acquire essential carbon sources from its environment, including during its symbiotic relationship with legume host plants	NCR564
pSymB	9926	CDO30_RS31555:MASE1 domain-containing protein;	rdn1	1	SM_b20868	Q92UG9	42.72	Histidine kinase, membrane protein, not many structurally aligned homologs seen	None
pSymB	9865	CDO30_RS32685:four-carbon acid sugar kinase family protein;	rdn1	1	SM_b20670	Q92TW7	2.509	3-oxo-tetronate kinase (I think it is an enzyme used by the rhizobe to metabolise threonate from plant exudates - see reference)	NCR328
pSymB	9865	CDO30_RS32705:LacI family transcriptional regulator	rdn1	1	SM_RS23790	Q92TW9	23.5	Highest match is to a Ribose operon repressor	NCR485
pSymB	9865	CDO30_RS32675:NAD(P)-dependent oxidoreductase	rdn1	1	SM_RS23760	Q92TW9	0.933	L-threonate dehydrogenase	None
pSymB	9671	CDO30_RS27435:four-carbon acid sugar kinase family protein	dnf3	3	SM_b20394	Q92WF9	1.481	Four-carbon acid sugar kinase family protein, sequence identity is 90% to Hrp-dependent type III effectors of S meliloti	NCR693
pSymB	9239	CDO30_RS32445:hypothetical protein	dnf5/dnf2	1	SM_b21501	Q92U12	0.723	VanZ-like protein (VanZ confers low-level resistance to the glycopeptide antibiotic teicoplanin)	NCR517; NCR701; NCR154; NCR544; NCR383; NCR160;NCR223; NCR577; NCR333; NCR550; NCR277; NCR326;
pSymA	9034	CDO30_RS23065:SGNH/GDSL hydrolase family protein	dnf1,dnf5/dnf2, dnf2, dnf4, dnf7, ipd3, nad1,rdn1 sunn1, sunn4	11	SM_RS30170	Q92XZ6	No information found	No information found	None
pSymB	8754	CDO30_RS32445:hypothetical protein	dnf5/dnf2	1	SM_b21501	Q92U12	0.723	VanZ-like protein (VanZ confers low-level resistance to the glycopeptide antibiotic teicoplanin)	NCR517; NCR701; NCR154; NCR544; NCR383; NCR160;NCR223; NCR577; NCR333; NCR550; NCR277; NCR326;
pSymA	8294	CDO30_RS19605:stc4, stachydrine N-demethylase reductase subunit Stc4	dnf4	1	SMa0752	Q92ZP8	29.705	Stachydrine N-demethylase reductase subunit Stc4 - Reductase involved in the catabolism of stachydrine (L-proline betaine), a source of carbon and nitrogen, it is important in metabolism of root exudates as nutrition for the bacteria	None
pSymA	7969	CDO30_RS22325:hypothetical protein	dnf1, dnf2, dnf6, nad1, sunn4	5	SM_RS30825	Not found	No information found	No information found	None
pSymA	6968	CDO30_RS23125:SDR family oxidoreductase (pseudogene)	dnf4, dnf7,ipd3, sunn1, sunn4	5	Not found	Not found	No information found	No information found	None
pSymA	5279	CDO30_RS21460:malonyl-CoA synthase	dnf1, dnf2, dnf7, ipd3, nad1,rdn1, sunn1	8	SMa0150	Q930W4	1.643	Fatty acid CoA ligase	None
pSymA	4386	CDO30_RS22060:Atu4866 domain-containing protein	nad1	1	SMa5013	B3KLZ5	0.737	Most likely lipoproteins and copper binders (low confidence)	NCR306; NCR232
pSymA	4386	CDO30_RS22055:class I SAM-dependent methyltransferase;	nad1	1	SM_RS31070	Q92XI2	2.471	Highest match is to a SAM-dependent methyltransferase	NCR394, NCR435, NCR102, NCR273, NCR741, NCR561, NCR509
pSymA	4107	CDO30_RS22005:amidase	nad1	1	SMa2363	Q92XH4	3.487	Indoleacetamide hydrolase	NCR506
pSymA	3770	CDO30_RS18080:fixL, oxygen sensor histidine kinase FixL	rdn1, sunn4	2	SMa1229	P10955	34.859	FixL, Putative oxygen sensor	None
Chr	838	CDO30_RS12270:glutamine synthetase family protein	latd	1	SMc02352	Q92MN4	1.075	Glutamine synthetase	None
NOTE: 6978.alt* - tri allelic where the GWAS annotated one event.
*1 Uniprot IDs are of corresponding gene in Rm1021
*2 Values in bold indidicate high expression of the candidate genes within the nodules
