## Supplementary material for "Mutations in legume genes that influence symbiosis create a complex selective landscape for rhizobial symbionts": Tables: Table S14.xlsx

### Sheet: Table S17
Table -S14: Key values (pae ,ptm and pITM) from the Alpha Fold analysis of GWAS candidates
Candidates	UniprotID_1021	NCR peptide predicted binder	pae_interaction	ptm*	iptm
CDO30_RS22005:amidase	Q92XH4	NCR506	8.67098	0.95	0.83
CDO30_RS22060:Atu4866 domain-containing protein	B3KLZ5	NCR306	14.2665	0.63	0.86
CDO30_RS22060:Atu4866 domain-containing protein	B3KLZ5	NCR232	16.0103	0.62	0.75
CDO30_RS23160:NAD(P)H-binding protein	Q92Y16	NCR577	6.16488	0.93	0.89
CDO30_RS23160:NAD(P)H-binding protein	Q92Y16	NCR081a	8.09786	0.92	0.81
CDO30_RS23160:NAD(P)H-binding protein	Q92Y16	UN21	8.85376	0.92	0.81
CDO30_RS23160:NAD(P)H-binding protein	Q92Y16	NCR623	9.79999	0.91	0.79
CDO30_RS23160:NAD(P)H-binding protein	Q92Y16	NCR540	9.88654	0.91	0.7
CDO30_RS23160:NAD(P)H-binding protein	Q92Y16	NCR337	9.90144	0.91	0.73
CDO30_RS28740:pepT, peptidase T	Q92VT5	NCR237	11.3114	0.88	0.77
CDO30_RS28530:ABC transporter ATP-binding protein	Q92VX2	NCR388	7.58883	0.86	0.82
CDO30_RS28530:ABC transporter ATP-binding protein	Q92VX2	NCR058	9.03552	0.85	0.71
CDO30_RS28530:ABC transporter ATP-binding protein	Q92VX2	UN90	9.4424	0.84	0.7
CDO30_RS27310:ABC transporter ATP-binding protein	Q92WI3	NCR150	5.96653	0.91	0.85
CDO30_RS27310:ABC transporter ATP-binding protein	Q92WI3	NCR659	6.0922	0.91	0.85
CDO30_RS27310:ABC transporter ATP-binding protein	Q92WI3	NCR283	6.45627	0.91	0.82
CDO30_RS27310:ABC transporter ATP-binding protein	Q92WI3	NCR642	6.54392	0.91	0.83
CDO30_RS27310:ABC transporter ATP-binding protein	Q92WI3	NCR065	7.58156	0.9	0.79
CDO30_RS27310:ABC transporter ATP-binding protein	Q92WI3	NCR535	8.12639	0.89	0.75
CDO30_RS27310:ABC transporter ATP-binding protein	Q92WI3	NCR429	8.63333	0.9	0.79
CDO30_RS27310:ABC transporter ATP-binding protein	Q92WI3	NCR136	9.67914	0.89	0.7
CDO30_RS30150:glycosyltransferase	Q7ANQ4	NCR565	14.0831	0.82	0.85
CDO30_RS32685:four-carbon acid sugar kinase family protein	Q92TW7	NCR328	10.7883	0.92	0.83
CDO30_RS32445:hypothetical protein	Q92U12	NCR517	7.5843	0.81	0.72
CDO30_RS32445:hypothetical protein	Q92U12	NCR701	7.62595	0.79	0.72
CDO30_RS32445:hypothetical protein	Q92U12	NCR154	8.2704	0.8	0.68
CDO30_RS32445:hypothetical protein	Q92U12	NCR544	8.27534	0.8	0.7
CDO30_RS32445:hypothetical protein	Q92U12	NCR383	8.64795	0.81	0.7
CDO30_RS32445:hypothetical protein	Q92U12	NCR160	8.89951	0.81	0.68
CDO30_RS32445:hypothetical protein	Q92U12	NCR223	9.09047	0.8	0.68
CDO30_RS32445:hypothetical protein	Q92U12	NCR577	9.28099	0.79	0.65
CDO30_RS32445:hypothetical protein	Q92U12	NCR333	9.49906	0.8	0.68
CDO30_RS32445:hypothetical protein	Q92U12	NCR550	9.55789	0.79	0.66
CDO30_RS32445:hypothetical protein	Q92U12	NCR277	9.57692	0.77	0.6
CDO30_RS32445:hypothetical protein	Q92U12	NCR326	9.81247	0.8	0.66
CDO30_RS28675:hypothetical protein	Q92VU5	NCR225	9.19387	0.79	0.82
CDO30_RS27435:four-carbon acid sugar kinase family protein	Q92WF9	NCR693	11.0383	0.91	0.78
CDO30_RS25485:pyridoxamine 5'-phosphate oxidase family protein	Q92XF2	NCR198	8.15812	0.9	0.86
CDO30_RS25485:pyridoxamine 5'-phosphate oxidase family protein	Q92XF2	NCR232a	8.87776	0.9	0.83
CDO30_RS25485:pyridoxamine 5'-phosphate oxidase family protein	Q92XF2	NCR277	9.06107	0.9	0.79
CDO30_RS25485:pyridoxamine 5'-phosphate oxidase family protein	Q92XF2	NCR518	10.2071	0.89	0.83
CDO30_RS25485:pyridoxamine 5'-phosphate oxidase family protein	Q92XF2	NCR471	10.3467	0.89	0.75
CDO30_RS25485:pyridoxamine 5'-phosphate oxidase family protein	Q92XF2	NCR518	10.2071	0.89	0.83
CDO30_RS25485:pyridoxamine 5'-phosphate oxidase family protein	Q92XF2	NCR471	10.3467	0.89	0.75
CDO30_RS32705:LacI family transcriptional regulator	Q92TW4	NCR485	11.9033	0.82	0.79
CDO30_RS32090:TRAP transporter large permease	Q92U73	NCR564	11.4075	0.87	0.76
CDO30_RS32070:class I SAM-dependent methyltransferase	Q92U77	NCR503	9.00016	0.82	0.84
CDO30_RS27445:xanthine dehydrogenase family protein subunit M	Q92WF7	NCR719	7.9588	0.93	0.83
CDO30_RS27445:xanthine dehydrogenase family protein subunit M	Q92WF7	NCR170	8.00217	0.94	0.86
CDO30_RS27445:xanthine dehydrogenase family protein subunit M	Q92WF7	NCR445	9.36407	0.93	0.8
CDO30_RS22055:class I SAM-dependent methyltransferase	Q92XI2	NCR394	5.79304	0.9	0.91
CDO30_RS22055:class I SAM-dependent methyltransferase	Q92XI2	NCR435	7.09211	0.9	0.78
CDO30_RS22055:class I SAM-dependent methyltransferase	Q92XI2	NCR102	7.86737	0.89	0.78
CDO30_RS22055:class I SAM-dependent methyltransferase	Q92XI2	NCR273	8.93884	0.88	0.75
CDO30_RS22055:class I SAM-dependent methyltransferase	Q92XI2	NCR741	9.7151	0.87	0.73
CDO30_RS22055:class I SAM-dependent methyltransferase	Q92XI2	NCR561	9.77278	0.88	0.65
CDO30_RS22055:class I SAM-dependent methyltransferase	Q92XI2	NCR509	9.97905	0.87	0.73
CDO30_RS23160:NAD(P)H-binding protein	Q92Y16	NCR581	6.25343	0.93	0.89
CDO30_RS23160:NAD(P)H-binding protein	Q92Y16	NCR652	7.1151	0.93	0.86
CDO30_RS23160:NAD(P)H-binding protein	Q92Y16	NCR072	8.28169	0.93	0.84
CDO30_RS23160:NAD(P)H-binding protein	Q92Y16	UN21	8.68408	0.92	0.81
CDO30_RS23160:NAD(P)H-binding protein	Q92Y16	NCR337	9.11811	0.91	0.77
CDO30_RS23160:NAD(P)H-binding protein	Q92Y16	NCR623	9.2883	0.92	0.79
CDO30_RS23160:NAD(P)H-binding protein	Q92Y16	NCR009	9.61481	0.92	0.77
CDO30_RS23160:NAD(P)H-binding protein	Q92Y16	NCR055	10.0737	0.92	0.77
* Strong interactions (based on the pae_interaction, ptm, iptm
